# Evolutionary Recoding of Olfactory Sensory Neurons

**DOI:** 10.64898/2026.06.12.731899

**Authors:** Gwénaëlle Bontonou, Tess Baticle, Sarah Hume, Tane Kafle, Batool Mahmoud, Vaia Vlachou, Matthew Day, J. Roman Arguello

**Affiliations:** Department of Ecology & Evolution, Faculty of Biology and Medicine, University of Lausanne, Lausanne, Switzerland; School of Biological and Behavioural Sciences, Queen Mary University of London, London, UK; Centre for Evolutionary and Functional Genomics, Queen Mary University of London, London, UK

## Abstract

Odorant receptors (*Or*s) are the interface between an animal’s nervous system and its olfactory environment. In insect genomes, the *Or*s are often the largest gene family, and their rapid duplications and deletions result in extensive copy-number differences between species. Because olfactory sensory neurons (OSNs) typically express only one *Or* (the so-called ‘one-receptor one-neuron rule’), this dynamism at the level of *Or* genes raises fundamental questions regarding their cellular regulation: How do new *Or* duplicates gain their own neuron-specific expression? Such Or-OSN changes are thought to provide a key evolutionary path for modifying olfactory perception and related behaviours, but the absence of examples of these transitions has prevented an understanding of how they occur. Using a highly duplicated *Drosophila Or* subfamily (the Or67a subfamily) as a model system, we discovered parallel instances of *Or67a* duplicates gaining new OSN expression and reconstructed their evolutionary histories. Functional work in *D. suzukii*, a species with two novel *Or67a*-expressing OSN populations, revealed that their *Or67a* expression has arisen in preexisting OSNs, which have lost their ancestral *Or*s. As a result, these neurons were recoded and acquired new olfactory identities, thereby demonstrating the diversification of an OSN repertoire without the invention of developmentally new OSN lineages.
