## Supplementary material for "Evolutionary Recoding of Olfactory Sensory Neurons": SupFiles 1-9: File_S3_paml.xlsx

### Sheet: Models
Clade_looked_at	number_tested_model	model_used	Branches_with_an_w	lnL		w		np	df
		model 1	free	-26133				179
	1	model 0	one w for all	-26292		0.27038		91	1
Clade1	2	model 2_2omegas	C1_all_outgroup_excluded	-26282.2		0,27637 0,04980		92	2
Clade1	3	model 2_2omegas	C1_1a_pse_per	-26279.9		0,27752 0,08346		92	2
Clade1	4	model 2_2omegas	C1_1b	-26291.6		0,27184 0,21624		92	2
Clade1	5	model 2_2omegas	C1_1b_2	-26291.7		0,27139 0,20289		92	2
Clade1	6	model 2_2omegas	C1_1a_biasuz	-26290.4		0,27219 0,13194		92	2
Clade1	7	model 2_2omegas	C1_1a_taklut	-26283.9		0,27429 0,06632		92	2
Clade1	8	model 2_2omegas	C1_1a_taklutbiasuz	-26284.9		0,27467 0,04129		92	2
Clade1	9	model 2_2omegas	C1_1a_taklutbiasuzeug	-26289.2		0,27350 0,11407		92	2
Clade2	10	model 2_2omegas	C2_all	-26291.6		0,26902 0,82381		92	2
Clade2	11	model 2_2omegas	C2_all_but_eug	-26291.6		0,26908 0,36001		92	2
Clade2	12	model 2_2omegas	C2_simmau	-26291.9		0,26973 0,29894		92	2
Clade2	13	model 2_2omegas	C2_suzsub	-26291.2		0,27134 0,12528		92	2
Clade2	14	model 2_2omegas	C2_suzsubbia	-26291.9		0,27093 0,23593		92	2
Clade2	15	model 2_2omegas	C2_taklut	-26291.9		0,27081 0,19116		92	2
Clade2	16	model 2_2omegas	C2_takluttak	-26289.7		0,27283 0,12183		92	2
Clade2	17	model 2_2omegas	C2_asian	-26292		0,27048 0,26090		92	2
Clade4	18	model 2_2omegas	C4_subsuz	-26291		0,26890 0,44020		92	2
Clade4	19	model 2_2omegas	C4_subsuzbia	-26291.6		0,26937 0,38322		92	2
Clade4	20	model 2_2omegas	C4_subsuzbiataklut	-26291.1		0,26893 1,30332		92	2
Clade4	21	model 2_2omegas	C4_taklut	-26291.5		0,27152 0,20534		92	2
Clade4	22	model 2_2omegas	C4_all	-26292		0,27071 0,25542		92	2
Clade3	23	model 2_2omegas	C3_1b_mausim	-26291.2		0,26910 0,41884		92	2
Clade3	24	model 2_2omegas	C3_1a_mausim	-26291.1		0,26999 3,03743		92	2
Clade3	25	model 2_2omegas	C3_1a_mausimsec	-26291		0,26919 0,45289		92	2
Clade3	26	model 2_2omegas	C3_1amausimsecmel	-26285.8		0,26744 1,23560		92	2
Clade3	27	model 2_2omegas	C3_1a_all_melsubgroup	-26289		0,26826 1,45190		92	2
Clade3	28	model 2_2omegas	C3_1ayaksan	-26284.5		0,26838 3,09239		92	2
Clade3	29	model 2_2omegas	C3_1a1b_yaksan	-26289.8		0,26884 0,66221		92	2
Clade3	30	model 2_2omegas	C3_1_tei_all	-26291.5		0,27107 0,16923		92	2
Clade3	31	model 2_2omegas	C3_1c1dtei	-26291.7		0,27090 0,18352		92	2
Clade3	32	model 2_2omegas	C3_1bcd_tei	-26291.5		0,26970 0,41214		92	2
Clade3	33	model 2_2omegas	C3_1teiyaksan	-26292		0,27030 0,29099		92	2
Clade3	34	model 2_2omegas	C3_1yaksanereoretei	-26280.7		0,26571 1,20289		92	2
Clade3	35	model 2_2omegas	C3_1a_ereore	-26291.9		0,26997 0,33238		92	2
Clade3	36	model 2_2omegas	C3_2	-26290.3		0,26789 0,42161		92	2
Clade3	37	model 2_2omegas	C3_3_C3_2_C3,1euglut	-26292		0,27066 0,22821		92	2
Clade3	38	model 2_2omegas	C3_2_with_C3_3tak_not_eug	-26289.7		0,27260 0,06114		92	2
Clade3	39	model 2_2omegas	C3_3tak_C1,1alut	-26291.9		0,26997 0,37731		92	2
Clade3	40	model 2_2omegas	C3_all_all	-26291.5		0,27171 0,19270		92	2
Clade3	41	model 2_3omegas	C3_1ayaksan_C31byak	-26282.4		0,26694 2,91587 0,63303		93	2
Clade3	42	model 2_3omegas	C3_1ayaksan_C31yaksantei	-26284.4		0,26821 3,10549 0,31149		93	2
Clade3	43	model 2_3omegas	C3_1amausim_C31a_mausinsec	-26290.2		0,26889 2,07550 0,44264		93	2
Clade3	44	model 2_3omegas	C3_1a_mausim_C31amausimsecmel	-26284.9		0,26707 2,98760 1,23910		93	2
Clade3	45	model 2_3omegas	C3_1a_mausimsec_C31a_mausimsecmel	-26285		0,26645 0,42148 1,18032		93	2
Clade3	46	model 2_3omegas	C3_1a_mausimsecmel_C31aallmelsub	-26283.3		0,26565 1,11364 1,20656		93	2
Clade3	47	model 2_4omegas	C31amausim_C31a_mausinsec_C31a_mausimsecmel	-26284.1		0,26614 2,12415 0,41257 1,18652		94	3
Clade3	48	model 2_4omegas	C3_1ayaksan_C3_1byak_C31yaksantei	-26282.4		0,26686 2,92298 0,63085 0,28942		94	3
Clade3	49	model 2_5omegas	C3_1ayaksan_C3_1byak_C31yaksantei_C31yaksanteiereore	-26271.1		0,26237 2,90378 0,59939 0,25568 1,17015		95	4
Clade3	50	model 2_5omegas	C31amausim_C31a_mausinsec_C31a_mausimsecmel_C31aallmelsub	-26281.6		0,26435 2,15581 0,40877 1,07114 1,20167		95	4

### Sheet: statistics
models_compared	2(diff)	p-value	df
1vs24	1.80631	0.178953	1
1vs26	12.4485	0.00041835	1
1vs27	6.09503	0.0135565	1
1vs28	15.141	9.9773e-05	1
1vs34	22.644	1.95e-06	1
41vs28	4.1623	0.0413357	1
41vs29	14.7937	0.000119936	1
42vs33	15.1913	9.7165e-05	1
43vs24	1.95971	0.16162	1
43vs25	1.6253	0.202368	1
44vs23	12.434	0.000421588	1
44vs26	1.79183	0.180512	1
45vs25	12.0159	0.000527514	1
45vs26	1.70808	0.191245	1
46vs24	5.08219	0.0241741	1
46vs27	11.4356	0.000720502	1
47vs43	12.0297	0.000523595	1
47vs44	1.55543	0.21234	1
47vs45	1.63919	0.200449	1
48vs41	0.019168	0.89008	1
48vs42	4.11512	0.042502	1
49vs48	22.6018	1.994e-06	1
50vs47	5.09278	0.0240268	1
