## Supplementary material for "Evolutionary Recoding of Olfactory Sensory Neurons": SupFiles 1-9: File_S8_SSR_glm_with_interaction_res.txt

Estimate	Std. Error	t value	Pr(>|t|)
(Intercept)	4.49511656077908	0.0380456083009741	118.150734382238	0
receptordsuzOR67a_C1_1b	-0.206744147161693	0.0575195531671726	-3.59432811588122	0.000338703182740808
receptordsuzOR67a_C2	-0.279630373719987	0.0564307565444652	-4.95528309105069	8.28054335103458e-07
receptordsuzOR67a_C4	-0.137079155103702	0.0587507889575347	-2.33323088142328	0.0198040651900565
odortwo_acetoxy_three_butanone	-0.167974818937368	0.0538046152479724	-3.12194071388139	0.00184048926119723
odorsulcatone	-0.014083472913299	0.0538046152479728	-0.261752134986778	0.793558419529072
odorthree_octanone	-0.0590513319451082	0.0538046152479703	-1.09751424990137	0.272641514087482
odortwo_heptanone	-0.0151428594640805	0.0545901256340961	-0.277391914530098	0.78152798406844
odorone_hexanol	-0.0674601998660317	0.0545901256340971	-1.23575828196841	0.216795424290226
odorone.octen.three.ol	-0.0637112253561402	0.0538046152479713	-1.18412193940077	0.236604275063467
odorfour_octanol	-0.245113712674843	0.0545901256340961	-4.49007416318803	7.82045976151131e-06
odorone_decanol	-0.206334074350342	0.0538046152479716	-3.83487686696394	0.000132295449059037
odortwo_Phenylethanol	-0.265083032379535	0.0545901256340961	-4.85587877478649	1.36018172998966e-06
odorgeraniol	-0.258034819621939	0.053804615247972	-4.79577483144747	1.82823929405697e-06
odorlinalool	-0.252089023160506	0.0545901256340959	-4.6178502106809	4.30419837051944e-06
odorethyl_three_hydroxyhexanoate	-0.1392726262226	0.0545901256340965	-2.55124209011917	0.0108598092030038
odormethyl_salicylate	-0.215757295074659	0.0545901256340967	-3.95231358361077	8.20150060409522e-05
odorethyl_acetate	-0.214353382038087	0.0545901256340967	-3.92659623967239	9.11662694038525e-05
odorisoamyl_acetate	-0.0165168273650575	0.0545901256340961	-0.302560713557717	0.76227820892853
odorMethyl_benzoate	-0.134579540378146	0.0538046152479716	-2.50126387407295	0.0125103249076551
odorbutyl_propionate	-0.23403411231589	0.0538046152479718	-4.34970329659057	1.48147992509404e-05
odormethyl_acetate	-0.192388605230323	0.0538046152479717	-3.57568963821511	0.000363493538185919
odorMethyl_hexanoate	-0.00657142980045581	0.0538046152479717	-0.122135057934524	0.902812942137422
odorethyl_hexanoate	-0.090661650547888	0.0545901256340966	-1.66077013919275	0.0970264115498831
receptordsuzOR67a_C1_1b:odortwo_acetoxy_three_butanone	0.410617728867345	0.0832296207730696	4.93355280311703	9.23652475761077e-07
receptordsuzOR67a_C2:odortwo_acetoxy_three_butanone	0.270276740455133	0.0805787148118635	3.35419522495711	0.000821354911407346
receptordsuzOR67a_C4:odortwo_acetoxy_three_butanone	0.323220802605763	0.080198111074259	4.03027949506789	5.92945663141158e-05
receptordsuzOR67a_C1_1b:odorsulcatone	0.799848900790624	0.0805787148118637	9.92630501315542	2.3566684937372e-22
receptordsuzOR67a_C2:odorsulcatone	0.224629423974924	0.0798051412401543	2.81472371935232	0.00496341226174345
receptordsuzOR67a_C4:odorsulcatone	0.711503383942954	0.0822201568940604	8.65363690390078	1.61605874060037e-17
receptordsuzOR67a_C1_1b:odorthree_octanone	0.206930120028447	0.0805787148118635	2.56804939755605	0.0103499902495787
receptordsuzOR67a_C2:odorthree_octanone	0.251156169765183	0.0785144069641166	3.19885457302084	0.00141661474041443
receptordsuzOR67a_C4:odorthree_octanone	0.46959864439345	0.0814621721249401	5.76462218160863	1.04498081852883e-08
receptordsuzOR67a_C1_1b:odortwo_heptanone	0.545856521540214	0.0818666182755004	6.66763246166195	3.99068946953162e-11
receptordsuzOR67a_C2:odortwo_heptanone	0.167751206253067	0.0790547740221368	2.12196174523367	0.0340497363149025
receptordsuzOR67a_C4:odortwo_heptanone	0.307748772427143	0.0835969832053145	3.68133825680421	0.000242542032447384
receptordsuzOR67a_C1_1b:odorone_hexanol	0.294213970509214	0.0811053295135149	3.62755409877458	0.000298394447807346
receptordsuzOR67a_C2:odorone_hexanol	0.293098749243302	0.0796583055293095	3.67944996188074	0.000244324120416288
receptordsuzOR67a_C4:odorone_hexanol	0.397884108284263	0.0835969832053142	4.75955103914527	2.18148506623062e-06
receptordsuzOR67a_C1_1b:odorone.octen.three.ol	0.250575764436113	0.084407060228614	2.96865882732363	0.00305166848006746
receptordsuzOR67a_C2:odorone.octen.three.ol	0.221296323647829	0.0798051412401536	2.77295823563413	0.00564275961500639
receptordsuzOR67a_C4:odorone.octen.three.ol	0.576280739240387	0.0830861625438643	6.93594121567652	6.64799962556228e-12
receptordsuzOR67a_C1_1b:odorfour_octanol	0.209412644986492	0.0837395663279501	2.50076104008429	0.0125280036850063
receptordsuzOR67a_C2:odorfour_octanol	0.230991416113132	0.0803368269421016	2.87528677575984	0.00410941867395972
receptordsuzOR67a_C4:odorfour_octanol	0.788061948811043	0.0827363245161888	9.52498135999315	9.0635729568326e-21
receptordsuzOR67a_C1_1b:odorone_decanol	0.313507999310983	0.0832296207730698	3.76678394541506	0.000173557423157152
receptordsuzOR67a_C2:odorone_decanol	0.185255621411255	0.0805787148118642	2.29906398785078	0.0216760914512278
receptordsuzOR67a_C4:odorone_decanol	0.121212503580843	0.0822201568940605	1.47424315593344	0.140683995760276
receptordsuzOR67a_C1_1b:odortwo_Phenylethanol	0.405613534259629	0.0837395663279506	4.84375011772951	1.44420635607018e-06
receptordsuzOR67a_C2:odortwo_Phenylethanol	0.239782989611092	0.0811053295135156	2.95643937395179	0.00317428564208459
receptordsuzOR67a_C4:odortwo_Phenylethanol	0.191144815070259	0.0813183285536116	2.35057481468327	0.018909044327819
receptordsuzOR67a_C1_1b:odorgeraniol	0.00789510572942279	0.0832296207730697	0.0948593259958404	0.924442737738816
receptordsuzOR67a_C2:odorgeraniol	0.239262853365708	0.0798051412401546	2.99808821396234	0.0027739063729686
receptordsuzOR67a_C4:odorgeraniol	0.176734333154972	0.0830861625438641	2.12712114441039	0.0336178581016828
receptordsuzOR67a_C1_1b:odorlinalool	0.55987621339404	0.0827363245161886	6.76699402188807	2.07000860877678e-11
receptordsuzOR67a_C2:odorlinalool	0.258988212644636	0.0829954592518319	3.12051062768135	0.00184937471448588
receptordsuzOR67a_C4:odorlinalool	1.03838592878242	0.0845900181781208	12.2755137207311	1.11969863133965e-32
receptordsuzOR67a_C1_1b:odorethyl_three_hydroxyhexanoate	-0.101649266997292	0.0849099347026074	-1.19714221137153	0.231492593830689
receptordsuzOR67a_C2:odorethyl_three_hydroxyhexanoate	0.136359739855954	0.0811053295135148	1.68126731836078	0.0929767545139082
receptordsuzOR67a_C4:odorethyl_three_hydroxyhexanoate	0.817664010543838	0.0857487796868423	9.53557605752497	8.24435847904088e-21
receptordsuzOR67a_C1_1b:odormethyl_salicylate	0.034618969949153	0.0818666182755005	0.422870404059588	0.672467194329613
receptordsuzOR67a_C2:odormethyl_salicylate	0.220333131581762	0.0811053295135148	2.71662951008721	0.0066918654425067
receptordsuzOR67a_C4:odormethyl_salicylate	0.137562410292571	0.0827363245161891	1.66266039852488	0.0966471360897612
receptordsuzOR67a_C1_1b:odorethyl_acetate	0.560972717245063	0.0827363245161885	6.78024701393765	1.89524819923469e-11
receptordsuzOR67a_C2:odorethyl_acetate	0.262556075249704	0.07965830552931	3.29602887614898	0.00100991787042587
receptordsuzOR67a_C4:odorethyl_acetate	0.0533056231178586	0.0845900181781207	0.630164459896596	0.528709515792313
receptordsuzOR67a_C1_1b:odorisoamyl_acetate	0.690746641379801	0.0837395663279502	8.24874872977754	4.25007585428205e-16
receptordsuzOR67a_C2:odorisoamyl_acetate	0.156555855153414	0.081105329513515	1.93027827015149	0.0538127968148529
receptordsuzOR67a_C4:odorisoamyl_acetate	0.33660389444956	0.0845900181781208	3.97923894212642	7.33691682073841e-05
receptordsuzOR67a_C1_1b:odorMethyl_benzoate	0.144131939803792	0.0822201568940601	1.75300005799678	0.0798627647278886
receptordsuzOR67a_C2:odorMethyl_benzoate	0.17255432307439	0.0798051412401542	2.16219557277807	0.0308044173664909
receptordsuzOR67a_C4:odorMethyl_benzoate	0.199189514192979	0.0830861625438649	2.39738493263326	0.0166679388469588
receptordsuzOR67a_C1_1b:odorbutyl_propionate	1.09924314081417	0.0799022475116147	13.7573494494555	4.87285090995238e-40
receptordsuzOR67a_C2:odorbutyl_propionate	0.418351714405731	0.077970295024213	5.3655268878464	9.71592635062066e-08
receptordsuzOR67a_C4:odorbutyl_propionate	0.572040215911558	0.0801981110742586	7.13283901888766	1.71499552594135e-12
receptordsuzOR67a_C1_1b:odormethyl_acetate	0.217629141914719	0.0832296207730697	2.61480395913491	0.00904213708314413
receptordsuzOR67a_C2:odormethyl_acetate	0.23350897618794	0.0791220604195604	2.95124994154237	0.00322770663131479
receptordsuzOR67a_C4:odormethyl_acetate	0.109856379215944	0.0822201568940608	1.33612466049527	0.181767231509214
receptordsuzOR67a_C1_1b:odorMethyl_hexanoate	0.334833518440763	0.0813449321906554	4.11621854519448	4.12039257390781e-05
receptordsuzOR67a_C2:odorMethyl_hexanoate	0.199062173298571	0.0785144069641164	2.53535855387087	0.0113620238676262
receptordsuzOR67a_C4:odorMethyl_hexanoate	0.221177276427873	0.0801981110742587	2.75788635748635	0.00590783387780941
receptordsuzOR67a_C1_1b:odorethyl_hexanoate	0.210871420084189	0.0804332913175353	2.62169328930864	0.00886245753786665
receptordsuzOR67a_C2:odorethyl_hexanoate	0.109784991557793	0.0796583055293094	1.37819893140206	0.168404250164128
receptordsuzOR67a_C4:odorethyl_hexanoate	0.382603735869806	0.0807272086389927	4.73946445467707	2.40475676977857e-06
