## Supplementary material for "Evolutionary Recoding of Olfactory Sensory Neurons": SupFiles 1-9: File_S9_regents.xlsx

### Sheet: Material (2)
aim	product	product_reference	company	CAS
cDNA synthesis	Oligo(dT)12-18 Primer	18418012	Life Technologies
cDNA synthesis	random primers	48190011	Life Technologies
cDNA synthesis	Superscript III Reverse Transcriptase - 10'000 units	18080044	Life Technologies
cloning	pGEM-T Easy Vector System	A1360	Promega AG
cloning	QIAprep Spin Miniprep Kit (250)	27106	Qiastock
cloning	Alkaline Phosphatase, calf intest (CIP) 1'000 units/size	M0290S	NEB-Bioconcept
cloning	BglII	R0144S	NEB-Bioconcept
cloning	XbaI	R0145S	NEB-Bioconcept
cloning	EcoRI-HF	R3101S	NEB-Bioconcept
cloning	MAX Efficiency® DH5™ Competent Cells, 1ml	18258012	Life Technologies
cloning	QIAfilter Plasmid Midi Kit (25)	12243	Qiagen
cloning	QIAfilter Midi Cartridges (25)	19743	Qiagen
cloning	pENTR/D TOPO cloning kit with one shot TOPO10	k240020	Life Technologies
cloning	One Shot™ ccdB Survival™ 2 T1R Competent Cells	A10460	Life Technologies
cloning	LR Clonase™ II Plus enzyme	12538120	Life Technologies
cloning	ClonExpress Ultra One Step Cloning Kit_x000D_ 25 reactions	C115-01	Vazyme / Lubio
cloning	One Shot™ TOP10 Chemically Competent E. coli	C4040-10	Thermo Fisher Scientific
cloning	QIAGEN Plasmid Midi Kit (25) without cartridges	12143	Qiagen
DNA/RNA	Monarch PCR&DNA Cleanup Kit (5ug), 250preps	T1030L	NEB
DNA/RNA	Monarch DNA Wash Buffer	T1032L	BioConcept
DNA/RNA	RNase A, DNase and protease-free (10 mg/mL)	EN0531	Thermo Fisher Scientific
DNA/RNA	Monarch DNA Gel Extraction Kit (50)	T1020S	New England Biolabs
drosophila	Formula 4-24® Instant Drosophila Medium, Blue (X4)	CA173214	Schlüter Biologie GmbH
FACS	Schneider's Drosophila Medium 100ml	S0146-100ML	Thermo Scientific
FACS	Flowmi® Cell Strainers, porosity 40 ?m, for 1000 uL	BAH136800040-50EA	Merck Millipore
FACS	RNasin® Ribonuclease Inhibitor	N2615	Promega
FACS	Protease Inhibitor Cocktail, 50X	G6521	Promega
FACS	pluriStrainer Mini 40 µm (Cell Strainer)	43-10040-40	pluriSelect Life Science
FACS	10% BSA Stock Solution in 1x PBS	60-00020-10	pluriSelect Life Science
FACS	Pierce™ DTT (Dithiothreitol), No-Weigh™ Format	A39255	Thermo Fisher Scientific
FACS	Magnesium chloride solution	M1028-100ml	Sigma	7786-30-3
FACS	Schneider's Insect Medium (powder)	SLCH5318
FISH	T7 RNA Polymerase 1'000u	P2075	Promega AG
FISH	SP6 RNA Polymerase 1'000u	P1085	Promega AG
FISH	Dig RNA Labeling Mix	11277073910	Sigma
FISH	Fluorescein RNA Labeling Mix	11685619910	Sigma
FISH	Anti-Digoxigenin-POD, Fab fragments	11207733910	Roche
FISH	Anti-Fluorescein-POD, Fab fragments	11426346910	Roche
FISH	ProbeQuant™ G-50 Micro Columns	GE28-9034-08	GE-Healthcare
FISH	TSA Plus Fluorescein System, for 50-150 Slides	NEL741001KT	Perkin Elmer
FISH	TSA Plus Cyanine 5 System, for 50-150 Slides	NEL745001KT	Perkin Elmer
FISH	PBS 7.4(10X) liquid, 500ml	70011036	Invitrogen
FISH	SSC Buffer, 20X Concentrate	SRE0068-1L	Sigma
FISH	EDTA (0.5 M), pH 8.0	AM9260G	Thermo Fisher Scientific
FISH	Denhardt's Solution (50X)	750018	Thermo Fisher Scientific
FISH	Deoxyribonucleic acid from herring sperm	D7290-1ML	Sigma	100403-24-5
FISH	VECTASHIELD® Mounting Medium, 10ml	H-1000-10 ml	reactolab
FISH	Methanol Gradient, for analysis, 1l	85681.290	VWR	67-56-1
FISH	Blocking reagent	11096176001	Sigma
FISH	mMESSAGE mMACHINE™ T7 ULTRA Transcription Kit	AM1345	Invitrogen
FISH	Anti-Peroxidase (horseradish) - mouse	200-3138S	Thermo Fisher Scientific
FISH	α-Chymotrypsin from bovine pancreas	CHY5S	Sigma	9004-07-3
FISH	Chitinase from Streptomyces griseus	C6137-25UN	Sigma	9001-06-3
FISH	Triton X-100	T8787-100ML	Sigma	9036-19-5
FISH	Triethanolamine	90279_100ml	Sigma	102-71-6
FISH	Formamide	F9037-100ml	Sigma	75-12-7
FISH	HCR probe sets		Molecular Instruments
FISH	HCR probe hybridization buffer		Molecular Instruments
FISH	HCR probe wash buffer		Molecular Instruments
FISH	HCR amplifier B1_alexa_647nm		Molecular Instruments
FISH	HCR amplifier B2_alexa_488nm		Molecular Instruments
FISH	HCR amplifier B3_alexa_488nm		Molecular Instruments
FISH	VECTASHIELD® Mounting Medium, 10ml	H-1000-10 ml	reactolab
Fixation	Pierce™ 16% Formaldehyde (w/v), Methanol-free	28908	Thermo Fisher Scientific
PCR	dATP, dCTP, dGTP, dTTP 4x25umoles	U1420	Promega Express
PCR	Phusion High Fidelity DNA Polymerase 500Units	M0530L	Magasin Biophore
PCR	GoTaq®G2 DNA Polymerase, 250 unités	M784X	Promega
PCR	Q5 High-Fidelity DNA Polymerase, 100u.	M0491S	NEB
PCR	1 kb Plus DNA Ladder, 1'000 gel lanes	N3200L	NEB-Bioconcept
PCR	KOD ONE PCR master mix	KMM-101NV-5X1ML	Sigma
PCR	Phusion™ High-Fidelity DNA Polymerase (2 U/µL)	F530L	Invitrogen
PCR	Gel Loading Dye, Purple (6X)	B7024S	BioConcept
RNA extraction	TRIzol® Reagent - 200 ml	15596018	Life Technologies SUR PLACE
RNA extraction	Chloroform	C2432-4X25ML	Sigma	67-66-3
RNA extraction	2-Propanol	I9516-500ML	Sigma	67-63-0
RNA extraction	Ethanol absolu 100%, 1l.	20821.296	VWR	64-17-5
RNA extraction	RNase-Free DNase Set(50)	79254	Qiastock
RNA extraction	TURBO™ DNase (2 U/µL) 1000 Units	AM2238	Ambion-Life Technologies
RNA extraction	RNeasy Mini Kit(50)	74104	Qiastock
RNA extraction	RNasin 10'000u	N2515	Promega Express
RNA extraction	QBZ-58A Zirconium Silicate beads		Quackco
SSR	Methyl acetate	296996-1L	Sigma	79-20-9
SSR	Geraniol	163333-25G	Sigma	106-24-1
SSR	Valeric acid	240370-100ML	Sigma	109-52-4
SSR	Paraffin oil	18512-1L	Sigma	8012-95-1
SSR	Methyl hexanoate	259942-500ML	Sigma	106-70-7
SSR	Methyl benzoate	M29908-500G	Sigma	93-58-3
SSR	Ethyl hexanoate	148962-100ML	Sigma	123-66-0
SSR	6-Methyl-5-hepten-2-one	W270733-SAMPLE-K	Sigma	110-93-0
SSR	Phenethyl alcohol	W285811-SAMPLE-K	Sigma	60-12-8
SSR	2-Heptanone	537683-100ML	Sigma	110-43-0
SSR	Surgident Periphery wax bleu 50092189	1-4013	Surgident
SSR	31002 Sugi Sponges Strips 35x7.5mm Steril, 20x 10 pcs	43.310.002	Questalpha
SSR	4-octanol	74880-10ML	Sigma	589-62-8
SSR	methyl 3-hydorxy hexanonate	77938-100MG	Sigma	21188-58-9
SSR	linalool	L2602-100G	Sigma	78-70-6
SSR	ethyl 3-hydroxyhexanonate	W354503-100G-K	Sigma	2305-25-1
SSR	1-Decanol	239763-50G	Sigma	112-30-1
SSR	Methyl salicylate	M6752-250ML	Sigma	119-36-8
SSR	Isoamyl acetate, 99+%, pure	10103250	Thermo Fisher Scientific	123-92-2
SSR	Geranylacetone	55667-250MG	Sigma	689-67-8
SSR	Ethyl acetate	270989-250ML	Sigma	141-78-6
SSR	2-Acetoxy-3-butanone	W352623-100G-K	Sigma	4906-24-5
SSR	Acetoin	W200832-100G-K	Sigma	513-86-0
SSR	3-Octanone	136913-25G	Sigma	106-68-3
SSR	1-Octen-3-ol	W280518-SAMPLE-K	Sigma	3391-86-4
SSR	1-Hexanol	471402-100ML	Sigma	111-27-3
SSR	Vials, screw top, clear glass (vial only)	27111	Sigma
SSR	Screw cap	27439	Sigma
SSR	Tungsten Rod	716000	A-M Systems
SSR	Butyl propionate	307378-250ML	Sigma
SSR	Acurex compact dispenser 501, 0.2 - 2.0 mL, reservoir 250 mL	061027	Socorex

### Sheet: Fish probes (MI)
Species_use_for_probe_design	gene	amplifier_used	sequence_for_probe_design	used_in
biarmipes	OR67a.C1.1a	B1	ATGGTCATTAAATTATTTAGGAAGGCTGATCGCAAAAAGCCAAAAGCGGCATATCTTGAGGTCAATGATTTTTTAAGGCTGCCGGTGATCTTCTACAACTCTGTTGGCCTGGATCCCTACGAGTCCACTAATCCCGAAAAGAAGCCCGGAATCCTGTTCCACATGTATTTCGCCTTTCAGATATCCAACATGACCTTCGTTCTCGCCATGGAGATCCTTTTTGTGGTAGTTTCCTTCCGAAACAACGAGAACTTCCTGGACTCCTGCATGGTGATGAGTTATATTGGTTTTGTCACCGTCGGCGGCTTGAAGTTCGTCTCGGTGCTAATACGTAAGAGAAAGATGAGCAGTCTGGTGAGGCAGCTTGAGTCCTTCTTTCCGGAGCCCAAGGATCACGAG…	D.biarmipes
biarmipes	OR67a.C4	B2	ATGGTTGTTGGCTTTCTAAAGAAGTTTTTCGGAGTACTGGCTAATTACGCCAAAAAGTCAAACAAGGAGGTGTTCGACGTCCGAGCATTTTTGAGATTACCCGTGATGTTTTACAGCAGTTTGGGTATCGTTCCCTACGAAACTGCTCAGAGGCCCGGCTTGTGGTTTCATTTGTACTTCGTGTTACTAATGACCAATTGTGCCATAACAGGGACAACGTCAGTTCTATTTACGATGATTTCCTTTCGTAAAAATAACGACGTTCTTGAGGGCTGTATCTTGTGCGGATATATCACATTTACGGTCACAGGCGTGCTGAAAATAATCGCTGTGGTGATGCAGAAAAAGAAAATGACCGCTCTCGTACGGCGGCTAGAGGCATGCTCCGCACCATTTACC…	D.biarmipes
biarmipes	OR67a.C2	B4	ATGTGGATTAACTTCATAAGGAAGCTTCGCTCTAAAAAGAGTGGACCCATCGATACGTCAAAGAAAGTTTTTCCCGAAGCCGATGACTTTCTGAGGCTGGCCAGGTTTTACTTTCACTCCATGGGTGTGGATCCCTACGAGTCGGAGCAGAAAACGGGCATCGGATTTCGACTGTACCTGGTGTTCCACTTGGTCAACCTGTTTTTCATTTGGATTTCAATGATGGTGTTCGTGACGAGCTCCATGGGTCCCAGGGCAGATTTCCTCCACATCTCCATGGTCGTGGGCTACATCACCTTCGGCAATGTTGGTGTCCTAAAGATAATCGTTGTGCAGTTGGAAAGGCGCAAGCTGAGCCGCCTGGTGCGGCACATGAAGTCGTTGTTTCCACCGCCAGTT…	D.biarmipes
eugracilis	OR49a	B4	AGGTGACGAGTGAAAATGTCAGCAGACACAGTGCCGCGGAAAATGGGAAAACCTCGTTCCTACGATGATTACACCTACATGGCAAGCATGATGTTCAAGACCCTGGGATACGATCTATTCGACTCACCCAGACCTAGATGGCAGAATCTCCTCTTAACTAGTTACTTTGTTTTGTGTTTGGTCAGCAACTCCTACGGGGCCTCCATGTTGACTTTGAGGATCATTCAGTGGGAATCCTTGGCAGGAAGTCCATCAAAGATTATGCGACAGGGTCTTCATTTCTTCTATATGTTCAGTGCCCAGTTGAAATTCGTTACCTTTATGACATATCGAAAACGCCTACGATTGCTGAGTGATAAATTGAAAGATCTATATCCGCATGATGAGGAAAGGCAGAAA…	D.eugracilis
eugracilis	Or67a.C2	B1	ATGGAAGCAAACACTACTAAGGAAAAGTTTTTATTTGAAAGAGATATGACAGAAGGAAAGCCAAAAAAAAAACAAATCGATGTCGATGACTTTATGCGCCTGCCGGTGATCTTCTACAACTCGATTGGTGTGCGGCCATTTGAAATTGTTGGAAAATCAGGAAATTGGATTCATTGGTATTTCGGGATCAGTGTTATTAATATGTCAATAGTTCTGACAATGCAAATAATCTTTGTGGTGACTTCATTTCGTGATAATGGAGACATTCTTTTGACTTGCAACATTATGGCATTCATAGCATGTGTGACAGTCGGAGTCCTAAAGATCATTGCTATTCAAATGGAGTCGCGTGAAATGACCAACTTGGTGGGACAGTTCAAGTCCTTTTCTCCATTACCA…	D.eugracilis
eugracilis	OR67a.C1.1a	B3	ATGTGTTTCAAGTTTTTAAGGAACATTTTTCCAACCAAAAACCCGGAGCAAGTGCATCCTGAGGTTGCAGATTTTTTGAGGCTGCCGGTGATATACTACAATACCGTTGGCCTGGATCCCTACGAATCCTCGACCGGTGAAAATAAACGAGGAATCCTGTTCCACATATACTTTGCCATTCAGATAACCAACTTGACGTTCGTGCTGGCCATGGAGATCTCGTATGTGGTTGTTTCGTTTCGAAACAACGAGAACTTCCTGGAATCCTGCATGGTGATGAGTTATATAGGTTTTGTAATAGTTGGAGAATTGAAGTTCATAACGGTGGTATTTCGCAAAAGTAAATTGACTAATCTTGTGAAGCATCTGGAGTCATTTTTTCCGGAACCGCAGGATCAC…	D.eugracilis
eugracilis	OR67a.C1.1b	B4	AAAATCGAATCAAAGGCGAAATGAAACTGAAGTCTTTTTGCTAGAGAAGTCTAATTTCACTGAGAAAGTGAAAAAACCCACATGGATTTCTTGAGGCTTCCGTTGATTTACTATAACACCGTTGGCCTAGCACCTTTTCAATTTTCGGAAAACGAACAGAAAGCTAAACTGCTTCGCCACATATACTTTGCTGTCCAGATGACCAACCTGAGCTTTATGCTTACTATGGAGATTTGTTGTAGTGTCCATGCGGAATAAGGTGAACTTTCTTAGAATCCTCTGAAGAAATGAATTAAATTTTGTTGATAATAGTTGGACTTTCAAAGTTCATTCCGGAGATCATTCAACAACAGAATTCCATCACCTCAGCAAAAGTTGCATCAGGAGTATGCCGTAAGT…	D.eugracilis
eugracilis	Or67a.C3.1a	B2	ATGAATATAAACTTCTTAAAAAAGAATCTTATCGACCGAGTGTTTAATGTCGGGGAAAACCCTCAGAGAGGTTATCATATTGTCGATGATTTTCTTTGTATACCAGTGTTATTTTTCAACATCGTGGGTATAGAGCCATATGAATCTGTCAAGAAACCCAGTCTGGCGTTTAAAGTATTTTATACGCTGAATATGATAAATATGGCGATAGCTTTCATCACAGAGTTAGCCTTTATGGTGATCTTATTCCGAGATGATGAAAATTTCCTTGAGAGCTGCATTGTAGTGGGCTACGTGTCTTTTGTGTTCGTCGGCGTGCTAAAGTTATTTACTGGTTCGATTCGAAAACAAAAGGTGACTATCTTGGTTCGACAGTTGGAGTCCTGCTTCCCGTCATCG…	D.eugracilis
eugracilis	OR85f	B1	CCTATAAAAGGACTTTCTGGGGCTTAGATAGCCACATAACATCTTCAAAATGGAACCAGTGCAGTACAGCTACGAGGATTTCTCTCGCTTTCCCACGTTTGTGTTGTGGATTATGGGCTACGACATGCTGGGCATTTCAAAGACACGAATCCGAAGGATGCTATTCCGCTTATATCGTTTTCTCTGCCTAAGCAGCCACAGTGTCTGCGTGGGATTAATGATATTTCGAATGATCGAGGCCAAAACTATAGATAATGTGTCGCTAATCATGCGCTATGCCACTCTAGTCACCTATGTCATCAATTCAGATACCAAATACGCCACAGTCCTACAGCGTGTTGCCATCCAAAGCCTCTACTCCAAACTGGCCGATCTGTATCCGAAGACCACGCTGGACAG…	D.eugracilis
mauritiana	OR67a.C2	B3	ATGAGGGCTACCATAGTAAGAAAGATTTTCGGTCGTAAGAAAGTGCCTGCCGAGAAGCCAAAGAAAGTGTATCCTGTTGTCGAGGATTTTCTAGTGCTGGCCACGAAGTACTTCTACTCAATAGGTGTGGTTCCCTACGAATCGGATGAGAAACCCGGTTTTGGACTTCACTTGTACCTGGGATTCCACGTAGCTAATCTGCTATTCGTTTGGTTCACAATGATGGTGTTTGTGGTGAATTCTGTTCGTGACAACGAAGACTTTCTCAAGATTTCCATGGTTGTGGGCTATATTACTTTCGGCAACGTCGGCGTCCTAAAGATTTTAGTTGTTCAATTGCAAAAGAGAAAATTAACCAGCTTGGTGCAAAATTTGAAGTCCTTATTTCCACAGCCAAAT…	D.mauritiana, D.simulans
mauritiana	Or67a.C3.1b	B1	ATGGCCAACGTCGCGGAAGAGTCAAAAGAAAAGCATTACGATGTCGATGATTTTTTGAGGCTACCTGTAATTTTCTACAATGTCATGGGCATAGCACCCTATGAAACTGACCGAAAACCAACTATTTGGTTTCAAATATATTTCGTATTGAACGTGGTTAATGCTGTGCTGGCCTTTACTGCTGAAATAGCGTTCATGGTGAACACTTTTCGCGATAATGAAAATTTTCTCGAGAGTTGCATCGTATTGAGCTATGTGTCCTTTGTGGTCACAGGACTTTTAAAGATGTGCGCTGTGATGTATCGAAAGCCAAAGTTGACCAGTTTGGTTCGGCAATTGAGGACCTGTTTTCCGTCATCAAGTGCAAAGGATCAGGAGGAATATGCTGTGAAGTCGTAT…	D.mauritiana, D.simulans
mauritiana	Or67a.C3.1a	B2	ATGGATAACGTCGCGGAAGTGCCTGAAGAAAAGTATGTCGAAGTCGACGATTTTTTGAAGCTAGCTGTGAAATTCTATAATACTTTGGGCATTGATCCCTATGAAACTGGCCAAAAACAAACTATTTGGTTTCAAATATATTTTGTGTTGAACGTGATTAATATGGTGTTTAGTTTTTTTGCCGAGTTAGCGGCTCTGATACACATGTCACGCGATGATGAAAATTTTCTCGAGTGCTGCATCGTATTGAGCTATGTGTCCTTTGTGGTCATAGGTCTCTCCCAGATATTTGCTGTAATGAAACAAAAGCCAAAAATGACCGCATTGGTCAGCCAATTGAAGACCTGCTTTCCGTCGCCAAGTGCAAAGGATCAGGAGGAATATGCTCCGAAGTCCTGT…	D.mauritiana, D.simulans
persimilis	OR67a.C1.1a	B1	ATGTCGGTGAAGTTTCTGAAGGAAAAGATTTTCAGTCGACGGGGAAAATCCGAGAAGCCAAAGAATGCGTACATCGTCATTGAGGACTTCATGAAGCTGCCGGTTTACTTCTACCATACGATTGGTCTGAACCCGTACGAGTTGACGGGAACCAACAATAAGCCCGGAATTGGATTTCACATCCTGTTCCTGCTCCACATGATCAATGCGAATTTTGTGCTGGCGCTGGAGATATTCTTTGTTTACGTGTCCTTCAGGAACAACGAGAACTTTATCGAGTCCTGCATGGTGATGAGCTACATCGGCTTCGTGATTGTGGGCGATCTGAAGATCGGCGCCGTCCTCCTGCAGAAGCAGAAGCTGACCAATCTGGTCCGCCAAATGGAGTCCGTCTTTCCG…	D. persimilis, D.pseudo-obscura
pseudo-obscura	OR49a	B4	GAGCTGGAATACAAACCAATCAAAATGTCAGAAGTCGAAAAGCAGCAAAAAAAAAAGATGCAGGAGAAGCAACGCGAATACCAGGACTTCACCTTTTTGGCGAACATAATGTTCAAGACATTGGGATACGACTTTCTGGACTCGGCCAGGCCATCGTGGCAGAAGGGTCTCCTCCGCTGCTACTTTTTCGTATGCATTGCCAGCAGCTCTTATGAGGCTTTCTTCGTGGCCCTCGAGTGTCTTCAGGTGGAGTCTGTGGCCGGGAGTCCATCCAAAATCATGCGCCGGGCCCTCCACTTTTTCTACATGCTCAGTGCAGCAGTGAAGTTCGTCACCCTAATGATATACCGCAAACGACTGCGTACGCTTATCCTAAGTTTGAAGGAATTGTATCCTGCG…	D. persimilis, D.pseudo-obscura
pseudo-obscura	OR85f	B2	ATAATTGACAGAGGGCACGTAATCCTTTCCATTAATAGCGACAGGTTTCTGAGGTCCTTTAATTGCTCTGCCACCTTGAATGCAAACCACATCAAAGGGGAAGCCCTTAACCGCAAGCTATTCCTAGTATCAGAGCTCTATAAATACCGCCTCATTCGACAATGGAGCACTCAGAACACTTTCGAAATGGAATCCGTGCAACGCAGCTACGAAGACTTCCCCGCAATGCCCAGCGCCGTTTTTCGACTCATGGGCTACAATGTGTTGGACGCACCGGACGAGACGCGTTCGCGGAGGCTGTTAATGTGGATCTACCGCTGGCTGTGCACCTGCAGCCACGCCGTCTGCGTGGGATTTATGATTTTCCGCATTTTTGAGGTCAAAACCATAAACAGCATC…	D. persimilis, D.pseudo-obscura
santomea	OR67a.C3.1a	B1	ATGGCTAACGCCGGAAAAAAGTCTAAAGGAAAGATTTACTATGTCGATGATTTTTTGAGTCTAGCTGTTAATTTCTTCAATACTTTGGGCATTGATCCTTATGAAACTGTCGTGAAAACAAATATTTGGTTTCAACTATATTATGTGACAAACTTAATTAACATGGTGTATAGTTTTGTTGCTGACGCAGTGTACCTGGCAAACACGTTACGCGATAAAGAAAATGTGCTGGAGAGCTGCATGGTATTGAGCTACTTCACCTTCGGGGCCATTGGTCTTTCAAAAATATGTGCTGTAATGTACCGAAGGCCAAAGATGACCAGTTTGGTTAAGCAATTGAAGTCCTGTTTTCCGTCAAGTGCATTGGATCAGGAGGAATACGATGTGAAGTCCTGTCTG…	D,santomea
subpulchrella	Or67a.C1.1b	B1	ATGAGTGTCCAGCCTATCAAAAAACAACTGAATCTCAAGGAGGTTCCCATCAAGAACCACGAGAATGTGTTTCCTAAAAGCGAGCACTTCTTTAGGCTACCAGTGATGTTTTACCACACCATTGGCCTGGATCCTTACGAGTCCTCGAGTTCTGAAGATAAGCCCGGAGTTATGTTTCACATTTACTTCCTCTGGCACATGATCAACATGATGTTTGTGGTGTTCATGGAGATACTGTTTGTTATTATATCTTTTCGGAACAAAGACAATTTTCTGGTTTCCTGCATACAGATGGGTTGCATAGGGTTTGTATTCGCGTCCCTTGGCAAGGTCATTTCCGTAATGTATCAGAAAAAGAAGATGTCGAACCTGGTAAAGGAGCTAGATTCCATGTTCCCA…	D. subpulchrella
suzukii	OR10a	B3	ATGGGGAAACTGCGTTCTTACGAGGATAACACCTACTTCGCCAACATAATGTTCAAGACTCTGGGATATGATCTATTTTACTCACCCAGACCCAGTTGGCAGAATCTTCTGCTACGCATCTATTTCGTTCTGTGCATGGCGAGCAACTGCTACGCGGCTTCAATGGTGACTTATAGAATCCTTCAGTGGGAATCCGTGGCCGGAAGTTCCTCCAAAATTATGCGACAAGGACTACACTTCTTTTACATGTTCAGCGCCCAAGTGAAGTTTGTCACATTTATGATGTATCGAAAACGAATTCGATCGCTGAGTAATAATTTGAAGGAAGTATATCCGCTTGATGAGAAAAATCAAAAGGATTATAATGTCGATAGATTTTACCTGTCGCGAACAACTCGC…	D.suzukii
suzukii	OR49a	B4	ATGGGGAAACTGCGTTCTTACGAGGATAACACCTACTTCGCCAACATAATGTTCAAGACTCTGGGATATGATCTATTTTACTCACCCAGACCCAGTTGGCAGAATCTTCTGCTACGCATCTATTTCGTTCTGTGCATGGCGAGCAACTGCTACGCGGCTTCAATGGTGACTTATAGAATCCTTCAGTGGGAATCCGTGGCCGGAAGTTCCTCCAAAATTATGCGACAAGGACTACACTTCTTTTACATGTTCAGCGCCCAAGTGAAGTTTGTCACATTTATGATGTATCGAAAACGAATTCGATCGCTGAGTAATAATTTGAAGGAAGTATATCCGCTTGATGAGAAAAATCAAAAGGATTATAATGTCGATAGATTTTACCTGTCGCGAACAACTCGC…	D.suzukii, D. subpulchrella, D.biarmipes
suzukii	Or59b	B3	ATGGTGTTGTTCCGGCTGATTAACCCGGCTCCGTTGACGGAGAAAGTGCAGTCCCGCCAGGGGAACATATATCTTTATAGGGCCATGTGGTTAATTGGTTGGATTCCGCCGAAGGAGGGAGTCCTGCGATACGTCTACCTCTTCTGGACTTGTGTGCCCTTTGCTTTTGGAGTGTTTTACCTGCCCGTTGGCTTCATCATCAGCTATGTCCAGGAGTTCAAGAACTTCACGCCCGGCGAGTTCCTCACCTCCTTGCAGGTGTGCATCAATGTCTACGGTGCCTCGGTGAAGTCCACCATCACCTACTTGTTTTTATGGAGACTGAGAAAAACGGAGATGCTATTGGATCACTTGGACAAAAGGCTTCAGAATGACAGCGATCGCGAAAGGATACACAAT…	D.suzukii, D. subpulchrella, D.biarmipes
suzukii	OR67a.C1.1a	B4	ATGGCTATTAAGTTGTTCAGAAAGGATAATCGCAAGAAGCCAAATCCAGAGTATCCTGCGGTCAACGATTTTTTAAGGCTGGCCGTGATTTTCTACAATTCCGTAGGGCTTGAGCCCTACGAGTCATCGAATCCCGAAAAGAAGCCGGGAATCCTGTTCCACATGTACTTCGCCTTTCAGATCTCCAACATGACCCTTTGTCTTGTCGAGGAGATCATTTTTGTGGTAGTTTCGTTCCGAAACAATGAGAACTTCCTTGAATCCTGCATGGTGCTGAGTTATATCGGTTTTGTCACCGTAGGGGGTTTGAAGTATATCTCGGTGCTGTTACGGAAAAAAAAGATGACTAATCTGGTTAGGCAGCTTGAGTCCTTCTTTCCGAGTCCCAAGGATCACGAG…	D.suzukii, D. subpulchrella
suzukii	OR67a.C4	B3	ATGATTGATTTAATAAAACAAAAAATTTTTGGACGACCGGTGAAGTCTGTCAAAAAGCCAAAAAACGCGTATTACGTCGTCGGAGATTTTTTGAGATGGCCCGTGATATTTTACAACACCTTGGGTATTGTTCCCTACGAAAATAATCAAAATCCTGGCTTATGGTTTTATTTATACTTCCTGTTACTAATGATTAATATGGTCATAACCGTGATAGAGTCCGTCTTATTTGCGTTGATTTCGTTTCGTAAAAATAACGACGTTCTTGAGGGCTGTATCTTATGCGGGTATATCGCATTTACGGTCACTGGCGTGCTTAAGATAATCACTGTGGTGATGCAGAAAGAGAAATTGACCACTCTCGTAAGGAGGCTAAAGTCCTGCTTTCCGCAGTTCAAC…	D.suzukii, D. subpulchrella
suzukii	OR67a.C1.1b	B1	ATGAGTGTCCAGTTTATCAAAAAACTACTGAATCTCAAGAAGATTCCCATAAAGAAGGAGAACAATGTGTATCCTAAAAGCAAGGACTTCTTTAAACTGCCAGTGATGTTTTACCACACCATTGGCCTACATCCCTACGAGTCCTCGAAACCTGAAGATAAGCCCGGAATTATGTTCCACATTTACTTCCTCTGTCACATGATCAACTTGGTGTTTGTGGTGATCATGGAGATACTGTTTGTAATTATATCCTTTCGGAACAAAGAGAATTTTCTGGTCTCTTGCATACAGATGGGTTGCATAGCGTTCGTATTCGCGGCCCTTGGCAAGGTCGTTTCCCTAATATTTCTGAAAAAAAATATGTCGAACCTGGTAGAGGAGCTAGAAACCATGTTTCCA…	D.suzukii,
suzukii	OR67a.C2	B2	ATGAGCATTGACTTAAAAAAGAAGATTTTCGCTAAAGAGATTAAAGCCGTGGAGAAGTCGAAGGAGGTTTTTCCCGTAGCCGATGACTTTCTAAGGCTGGCCAGATTTTTCTTTCACTCTATTGGTGTGGAACCCTACGAATCGGACCAGGAGACGAGCTTGGGATTTCGACTGTACCTTGTATTCCACGTAATCAACATGTTCTTTATTTATATCTTAATGATGGTGTTTGTGACGAGCTCCGTGGGTCCCAATGCGGATTTCCTCCATATATCCATGGTCGTGGGCTATATCACTTTCGGCAATGTTGGTGTCCTAAAGATAATCGTTGTTCAGTTGCAAAAGCGAAAGTTGAGCAGCCTGGTGCGGCACATGAAGTCGTTATTTCCACCGCCAGTT…	D.suzukii, D. subpulchrella
suzukii	Or85b	B2	ATGAAAAAGTTGATGAAGTACGCTAGTTTCTTCTACACCGGAGTGGGCATACAACCCTATGCCAAAAGGGGAGATTCCGAAAAGAACGGGCTTAGAGACAGCATTGTGTTTTGGTCCAATGTGATCAACTTGACGATGGTTGGGATTTGTGAGAGCATTTATGTTTATAGTGCCTATAAAGAAGACAAGTTTCTGGAAGCCGTCACTGTGATGTCTTACATTGGCTTCGATATTGTGGGCCTGAGCAAGATGTTCTTCATCCGGTGGAAGAAGACGGCTATAACTGAGATGATGGAGGAGTTGGAGGATATCTATCCAAGGGGTAAAGTGGAGGAGGAAAGATACAATCTGAACAAGTACCTGGGCAGTTGCTCGAGGATCAGCCTAACTTATTCTTCG…	D.suzukii, D. subpulchrella, D.biarmipes
suzukii	OR85f	B3	TACAACTTCCCTGAGCAAAAGTAGACACAGAACACCTTTAAAATGGAACCAGTGCAGTACAGCTACGAGGATTTTTCTCGATTTCCCGCTGCAGTCTTTTGGATGATGGGTTACGATGTGCTTGGTGTTCCAAAGACCCGATCCCAGAGGATACTATATCGACTGTATCGCTTTCTGTGCCTAGCCAGTCACAGCGTCTGCGTGGGATTCATGATATTTCGAATGGTTGAAGCTAAAACCATTGACAACATACCGCTGATCATGCGTTATAGTACTCTGGTAACATATGTCATCAACTCGGATACTAAATATGCCACCGCCATGCAACGCGTTGCCATCCAAAGTTTGAACTCCAAACTGGCCTCAATTTATCCGAAGACCACGCTGGACAGGATATAT…	D.suzukii, D. subpulchrella, D.biarmipes
takahashii	OR67a.C1.1a	B1	ATGGGTATTAAGCTGTTTAGGAAGGCCAAAACCATCGAGAAGCCAAAGGCAGTGTATCCTGCGGTGAAGGATTTTTTAAGGTTGCCGGTGATCTACTACAACACCGTAGGCCTGGAACCCTACGAGTCCTCGAATACCGAAAAGAAAAGGGGCATCCTGTTCCACATGTATTTCGCGCTACAGATATTCAACTTGACCTTTGTTCTTGCTATGGAGATACTTTTTGTGGTAGTTTCGTTCCGAAACAACGAGAATTTCCTGGACTCCTGCATGGTTATGAGTTATATTGGTTTTGTTATCGTTGGCGGCTTGAAGTTCATTTCGGTGCTATTCCGCAAAACGAAGATGTCTAATCTGGTGAGACAGCTTGAGACCTTCTTCCCGGAGCCAAAGGATCAT…	D.takahashii
takahashii	OR67a.C4	B2	AAAAGCUCGAACCUUUUUUGCGUACACAGCAUUGUGUAUUGAAAUCAAAUACGAAAUGAUUGCACAUUUUGUUAAACAGAAAUUUCUU-GGACGAACGGUUAAGUCCGCAAAAAAGCUAAAAAGAGA---GUAUUACGUCGUCGGUGACUUCCUAAGAGUGCCCGUGAUCUUUUACGAAACCUUGGGCAUAAAUCCAUACGAAACUGACCA---------------------------AAUUCCCGGUUUAUGGUUGCAUUUAUACUU----UCUGUUGUUAAUGAGUAACGCGGCCAUACAAUUGACAACGGCAGUUCUAUUUGCGUUUAUUUCCUUCCAAAAGAACGAUAACGUUCUUGAGGGAUGUAUCAUGCUCGGAUACGUUGCUUUUACGGUU…	D.takahashii
takahashii	OR67a.C2	B4	ATGAGGATTAACTTCGTAAAAAAGATTCTTACTGGAAAGTACGGAACCGTCGCGAAGCCGGATAAAGTTTTTCCCGTCGTCGAGGACTTTCTGAGGCTGACTACGATTTTCTTTTATTCTATGGGCGTGGATCCCTACGAATCGGAACAGAAGCCCAGCATCGGATTCCAGTTGTACCTTGTGTTCCACATAATCAACCTTGGCTTTGTGTGGGTTTCAATGATGGTGTTTGTTGTAAACTCAATGGGACCCAATGCGGATTTTCTCAAGCTTTCCATGGTGGTCGGTTATATCACTTTCGGCAACGTGGGCGTCCTGAAAATAATAGTTGTTCAGTTGCAAAAGGGAAAACTGAGCAGCCTGGTGCGGCATATGAAGTTGCTATTTCCACCGCCCATC…	D.takahashii
virilis	OR67a.C1	B1	ATGCCAAAGGCTTTTGCAACTTTTAATGACTTTATGAGTCTGCCTGTGTTCTTTTATCATACTATCGGGGTGGATCCCTATGAATCACCTAGCTCCAAGGCAGTGCCCAGTCGTTGGCTCTATGTTAATTTTCTGTTCAATGTGACAAATCTTAACTTTAATTTTCTTATGGAGTTCATGTTTGTAGTGCTGTATTTTAAGGATGCCGAAAACATTGTGGACGTATGCATGACCATATGCTATCTTGGCTTTATCATTGTTAGCCAGCTGAAGACAGTCAGCGTGTGGCGTCAGAAGGCAAAGTTAAATGATTTGGTGTACGAATTGGAGTCAATCTTTCCAGCTCCGAATCGTAAGGAGCAGGATAAATATCGAGCTGAATACTATCTGCGCCGGGGC…	D. virilis
